# Genome-wide screens identify SEL1L as an intracellular rheostat controlling collagen turnover

**DOI:** 10.1101/2023.01.13.523943

**Authors:** Michael J. Podolsky, Benjamin Kheyfets, Monika Pandey, Afaq H. Beigh, Christopher D. Yang, Carlos Lizama Valenzuela, Ritwik Datta, Paul J. Wolters, Michael T. McManus, Ling Qi, Kamran Atabai

## Abstract

Accumulating evidence has implicated impaired extracellular matrix (ECM) clearance as a key factor in fibrotic disease. Despite decades of research elucidating the effectors of ECM clearance, relatively little is understood regarding the upstream regulation of this process. Collagen is the most abundant constituent of normal and fibrotic ECM in mammalian tissues. Its catabolism occurs through extracellular proteolysis and cell-mediated uptake of collagen fragments for intracellular degradation. Given the paucity of information regarding the regulation of this latter process, we executed unbiased genome-wide screens to understand the molecular underpinnings of cell-mediated collagen clearance. Using this approach, we discovered a previously unappreciated mechanism through which collagen biosynthesis is sensed by cells internally and directly regulates clearance of extracellular collagen. The sensing mechanism is dependent on endoplasmic reticulum-resident protein SEL1L and occurs via a noncanonical function of SEL1L. This pathway functions as a homeostatic negative feedback loop that limits collagen accumulation in tissues. In human fibrotic lung disease, the induction of this collagen clearance pathway by collagen synthesis is impaired, thereby contributing to the pathological accumulation of collagen in lung tissue. Thus cell-autonomous, rheostatic collagen clearance is a previously unidentified pathway of tissue homeostasis.
