## Supplemental Table 2 for "Genome-wide screens identify SEL1L as an intracellular rheostat controlling collagen turnover"

### Sheet: QPCR
Mouse QPCR primers:							Human QPCR Primers:
Mrc2							MRC2
	F: GAGTCACCCCAGTCTGCAAT							F: CACTGCTATTCTTTCCACAT
	R: CACTGCCATCGAAGACTCAA							R: ACATTCTCCATCTCATCCA
Sel1L							TRAM2
	F: TGAATCACACCAAAGCCCTG							F: TTCCGCAGGAGGACGAAAAG
	R: GCGTAGAGAAAGCCAAGACC							R: ACCTCGAACATAAGCCCGATG
Gapdh							SEL1L
	F: GTTGTCTCCTGCGACTTCA							F: AGCCTACATGATGCAAACTGTG
	R: GGTGGTCCAGGGTTTCTTA							R: AAGAGGCTAAGTGGTGAACAGG
Actb
	F: CCAACCGTGAAAAGATGACC						ACTB
	R: ACCAGAGGCATACAGGGACA							F: AGAGCTACGAGCTGCCTGAC
								R: AGCACTGTGTTGGCGTACAG
							GAPDH
								F: AAGGTCGGAGTCAACGGATTTGGT
								R: AGTGATGGCATGGACTGTGGTCAT

### Sheet: shRNA
	Target sequence
shMRC2	CCGGTATTGCTATAAGGTGTT
shTRAM2	CCCACGGACTAAGAAACTCAA
shCOL1A1	CAAAGGAGACACTGGTGCTAA
shCOL1A2	CCATGAATTCTTTGTGGACAT
shCOL5A1	CGAGGGTGAGACCTATTACTA
shCOL5A3	CATTGGATTGATCGGTCTCAT
